# Uncovering the Signatures of Cellular Senescence in the Human Dorsolateral Prefrontal Cortex

**DOI:** 10.1101/2025.02.19.639091

**Authors:** Nicholas Sloan, Jason Mares, Aidan Daly, Lilian Coie, Shaunice Grier, Natalie Barretto, Obadele Casel, Kristy Kang, Chris Jackson, Maria Pedersen, Shruti Khiste, Ben Fullerton, Joana Petrescu, Courteney Mattison, Colin Smith, Yousin Suh, Vilas Menon, Hemali Phatnani

## Abstract

Identifying senescent cells poses challenges due to their rarity, heterogeneity, and lack of a definitive marker. We performed Visium spatial transcriptomics (ST) and single nucleus RNA sequencing (snRNA-seq) on non-pathological human tissue to build a transcriptomic atlas of aging and senescence in the dorsolateral prefrontal cortex (dlPFC). We identified markers characteristic of aging dlPFC cortical layers and cell types. We also observed an increase in astrocyte abundance and decrease in somatostatin expressing inhibitory neurons. Overall, the senescence profile in the dlPFC was highly heterogeneous and heavily influenced by cell type identity and cortical layer. Combined unbiased analysis of ST and snRNA-seq datasets revealed gene expression modules encoding for communities of microglia and endothelial cells in the white matter and regional astrocytes programs that were strongly enriched with age and for senescence-related genes. These findings will help facilitate future studies exploring the function of senescent cell subpopulations in the aging brain.
