## Supplemental Tables 1-11 for "Uncovering the Signatures of Cellular Senescence in the Human Dorsolateral Prefrontal Cortex": TableS1.xlsx

### Sheet: Subject Metadata
Edinburgh ID	Internal ID	Site	Sample Source (original)	Harmonized Sample Source	Age Grouping	*Age at Death	*Sex	*Diagnosis	*FTD?	*Dementia?	*Family History of ALS/FTD	Comorbidities	Cause of Death	Other Family Notes	Smoking Status	Number of Years Smoked
BBN_24342	U54-HRA-028	Edinburgh	Anterior frontal parasagittal PFC BA9	Frontal_Cortex_BA9	Young	33	Male	Control	No	No	No	Minimal Alcohol	1a - Ischaemic heart disease, 1b - Coronary artery atherosclerosis	N/A	Non smoker
001.29466	U54-HRA-027	Edinburgh	BA46	Frontal_Cortex_BA46	Young	39	Male	Control	No	No	No	Deprssion,anxiety, heavy alcohol	1a - Suspension by ligature	N/A	NA
001.35823	U54-HRA-022	Edinburgh	BA46	Frontal_Cortex_BA46	Young	40	Female	Control	No	No	No	Horner's syndrome	1a - Unascertained	N/A	Previuos smoker	NA
BBN_19591	U54-HRA-024	Edinburgh	Anterior frontal parasagittal PFC BA9	Frontal_Cortex_BA9	Young	40	Female	Control	No	No	No		1a - Bronchial asthma	N/A	NA
BBN_23395	U54-HRA-032	Edinburgh	Anterior frontal parasagittal PFC BA9	Frontal_Cortex_BA9	Young	41	Female	Control	No	No	No	Asthma	1a - Unascertained	N/A	NA
001.29529	U54-HRA-041	Edinburgh	Anterior frontal parasagittal PFC BA9	Frontal_Cortex_BA9	Young	42	Male	Control	No	No	No	Depression, anxiety	1a - Suspension by ligature	N/A	smoker	NA
001.26313	U54-HRA-044	Edinburgh	Anterior frontal parasagittal PFC BA9	Frontal_Cortex_BA9	Young	44	Male	Control	No	No	No		1a - Ischaemic heart disease, 1b - Coronary artery atherosclerosis	N/A	smoker	NA
001.35504	U54-HRA-036	Edinburgh	Anterior frontal parasagittal PFC BA9	Frontal_Cortex_BA9	Young	44	Male	Control	No	No	No		1a - Sudden cardiac death in a man with cocaine use	F/H of ischaemic heart disease	Smoker	NA
BBN_15222	U54-HRA-019	Edinburgh	BA9	Frontal_Cortex_BA9	Middle	45	Male	Control	No	No	No	Ischaemic heart disease	1a - Coronary artery thrombosis,1b - Coronary artery atherosclerosis, Other - Heart disease	N/A	smoker 30 per day	since age 11
BBN_18393	U54-HRA-015	Edinburgh	BA9	Frontal_Cortex_BA9	Middle	46	Female	Control	No	No	No	Hypercholesterolaemia Hypertension	1a - Myocardial infarction, 1b - Coronary artery thrombosis, 1c - Coronary artery atherosclerosis	N/A	smoker	unknown
001.33613	U54-HRA-002	Edinburgh	BA9	Frontal_Cortex_BA9	Middle	46	Female	Control	No	No	No	Depression	1a - Complications of coronary artery dissection and myocardial scarring	N/A	unknown	unknown
BBN_15223	U54-HRA-018	Edinburgh	BA9	Frontal_Cortex_BA9	Middle	47	Male	Control	No	No	No	No significant past medical history, arthritis	1a - Coronary artery atherosclerosis, Other - Heart disease	N/A	Smoker	unknown
001.25751	U54-HRA-010	Edinburgh	BA9	Frontal_Cortex_BA9	Middle	50	Male	Control	No	No	No	Hypertension, Migraine	1a - Ischaemic and hypertensive heart disease	N/A	non smoker	NA
001.29906	U54-HRA-003	Edinburgh	BA46	Frontal_Cortex_BA46	Middle	51	Male	Control	No	No	No	Hypertension	1a - Coronary artery atheroma (pending investigations)	N/A	Non-smoker
BBN_20120	U54-HRA-014	Edinburgh	BA9	Frontal_Cortex_BA9	Middle	53	Male	Control	No	No	No	Depression	1a - Ischaemic heart disease, 1b - Coronary artery atheroma	N/A	Smoker 15- 20 per day	unknown
001.34116	U54-HRA-001	Edinburgh	BA9	Frontal_Cortex_BA9	Middle	53	Female	Control	No	No	No	No significant past medical history	1a - Unascertained	N/A	Non-smoker	Never
001.35805	U54-HRA-035	Edinburgh	Anterior frontal parasagittal PFC BA9	Frontal_Cortex_BA9	Middle	55	Male	Control	No	No	No	Bi-polar disorder, moderate alcohol	1a - Ischaemic heart disease, 1b - Coronary artery atheroma	N/A	smoker	NA
001.35885	U54-HRA-034	Edinburgh	Anterior frontal parasagittal PFC BA9	Frontal_Cortex_BA9	Old	57	Male	Control	No	No	No		1a - Ischaemic heart disease, 1b - Coronary artery atherosclerosis	N/A	NA
001.29533	U54-HRA-004	Edinburgh	BA9	Frontal_Cortex_BA9	Old	57	Male	Control	No	No	No	No significant past medical history	1a - Coronary artery atheroma and thrombosis	N/A	smoker	unknown
BBN_15809	U54-HRA-017	Edinburgh	BA9	Frontal_Cortex_BA9	Old	58	Male	Control	No	No	No	depression,type 2 Diabetes	1a - Pulmonary thromboembolism, 1b - Deep vein thrombosis	N/A	Non-smoker
BBN_2486	U54-HRA-057	Edinburgh	Frontal Convexity BA46	Frontal_Cortex_BA46	Old	62	Male	Control	No	No	No	Chronic kidney disease	1a - Myocardial infarction,1b - Coronary artery thrombosis,1c - Coronary artery atherosclerosis	Strong family history of intracerebral haemorrhage of which his mother, brother (aged 21 years) and 2 uncles died.	NA
BBN_2513	U54-HRA-059	Edinburgh	Frontal Convexity BA46	Frontal_Cortex_BA46	Old	63	Female	Control	No	No	No	Hypertension, osteoporosis	1a - Ischaemic heart disease, 1b - Advanced Coronary Atherosclerosis	N/A	smoker 10-20 per day	NA
001.30916	U54-HRA-052	Edinburgh	Anterior frontal parasagittal PFC BA9	Frontal_Cortex_BA9	Old	71	Female	Control	No	No	No	Hypertension, depression,	1a - Haemopericardium, 1b - Ruptured acute myocardial infarct,1c - Coronary artery atheroma and thrombosis	N/A	previous smoker	NA
BBN_14395	U54-HRA-058	Edinburgh	Frontal convexity DLPFC BA46	Frontal_Cortex_BA46	Old	74	Female	Control	No	No	No	Hypertension,	1a - Pulmonary thromboembolism	N/A	never

### Sheet: Subject QC metrics
Edinburgh ID	Internal ID	Data Type (ST or snRNAseq)	Tissues sections profiled for ST	Median Genes/spot/array	UMIs/spot/array	# spots under tissue/array	# Nuclei	UMIs/Nucleus
BBN_24342	U54-HRA-028	Both	4	1494	3038	4085.75	1510	1049
001.29466	U54-HRA-027	Both	4	1402.5	2851	3999.25	966	1372
001.35823	U54-HRA-022	Both	3	1397	3499	3531.33	1602	1107
BBN_19591	U54-HRA-024	Both	3	1469	3149	3354.33	2852	1233.5
BBN_23395	U54-HRA-032	Both	4	1786.5	3606	3391.25	2281	991
001.29529	U54-HRA-041	Both	4	1418	3169	3704	1449	771
001.26313	U54-HRA-044	Both	3	1496	2948.5	2717.33	2406	1503.5
001.35504	U54-HRA-036	Both	4	1367	2998	2839	2377	1176
BBN_15222	U54-HRA-019	snRNAseq only	NA	NA	NA	NA	2009	1575
BBN_18393	U54-HRA-015	Both	2	1391	2755	3171.5	3296	1736
001.33613	U54-HRA-002	ST only	4	1232	2449	4991.75	NA	NA
BBN_15223	U54-HRA-018	Both	4	1509.5	3387	3898	1042	1360
001.25751	U54-HRA-010	Both	4	1208	2478	4323.75	1800	3044.5
001.29906	U54-HRA-003	Both	4	2446	5487.5	3518.5	3431	1269
BBN_20120	U54-HRA-014	Both	4	1042	1925	4669.25	1931	1234
001.34116	U54-HRA-001	ST only	4	1228	2534	4780.75	NA	NA
001.35805	U54-HRA-035	snRNAseq only	NA	NA	NA	NA	1733	1540
001.35885	U54-HRA-034	Both	2	1094	2221.5	4688	1728	1052
001.29533	U54-HRA-004	Both	4	1296	2617	4780.25	4304	1018
BBN_15809	U54-HRA-017	Both	4	1331	2914	4788.25	2275	1401
BBN_2486	U54-HRA-057	Both	4	1400	2764	3536.25	4833	743
BBN_2513	U54-HRA-059	Both	4	940	2125	4284	1377	980
001.30916	U54-HRA-052	Both	3	1406	3004	4261	1563	1157
BBN_14395	U54-HRA-058	Both	4	1481	3067	4147.25	1871	1224
NA	*U54-HRA-NA	snRNAseq only	NA	NA	NA	NA	4371	1720.5
			80 tissue sections profiled	1370 avg genes/spot	2882 avg UMI/spot	320260 total spots (pre QC)	2305 nuclei/donor	1316 UMIs/nucleus
	*Metadata for this subject was incomplete and this subject was therefore excluded from analyses assessing age-related trends in expression, but was included for cell-type annotation, cell-type deconvolution, and cell-type associated submodule formation
