## Supplemental Tables 1-11 for "Uncovering the Signatures of Cellular Senescence in the Human Dorsolateral Prefrontal Cortex": TableS9.xlsx

### Sheet: Senescence Hallmark Lists
9 Hallmarks of Senescence (SenNet Review Paper)										Curated senescence lists					GO Pathways						Hallmark Pathways								Kegg Pathways
Cell Cycle Arrest	SASP	Nuclear Changes	Changes in cell morphology	Increased lysosomal Content	Metabolic Adaptations	Cell Surface Markers	DDR	Resistance to Apoptosis		San Diego TMC	Senmayo	Fridman	Activated p53 Targets		Go BP Apoptotic Signaling Pathway	GO BP DNA Repair	GO BP Reponse to TGFBeta	GO BP INF Mediated Signaling Pathway	GO BP Cellular Response to Oxidative Stress		Hallmark INF-alpha response	Hallmark INF-gamma response	Hallmark TGFBeta signaling	Hallmark Hypoxia	Hallmark Apoptosis	Hallmark DNA Repair	Hallmark Oxidative Phosphorylation		Kegg Apoptosis	Kegg Nucleitide Excission Repair	Kegg Base Excision Repair	Kegg Mismatch Repair	Kegg Oxidative Phosphorylation	Kegg TGF-Beta signalling pathway
TP53	CCL24	EEF1A1	ACTA1	GLB1	RRAD	CD40LG	BAX	BCL2		IGFBP4	ACVR1B	ALDH1A3	CDKN1A		AATF	ABL1	ABL1	Adar	ABCB11		ADAR	ADAR	ACVR1	ACKR3	ADD1	AAAS	ABCB7		AIFM1	CCNH	APEX1	EXO1	ATP12A	ACVR1
CDKN1B	CCL3	HMGB1	CAPN3	LGALS3	MAOA	CD63	CCAR2	BCL2A1		IGFBP7	ANG	AOPEP	RRM2B		ABL1	ABRAXAS1	ACTA2	Arg1	ABCC1		B2M	APOL6	APC	ADM	AIFM3	ADA	ACAA1		AKT1	CDK7	APEX2	LIG1	ATP4A	ACVR1C
PTEN	CSF3	LMNB1	MANF	LGALS3BP	GDF3	SELP	KRAS	BAX		SERPINE1	ANGPT1	CCN2	MDM2		ACAA2	ACTB	ACVR1	Cactin	ABCD1		BATF2	ARID5B	ARID4B	ADORA2B	ANKH	ADCY6	ACAA2		AKT2	CETN2	FEN1	MLH1	ATP4B	ACVR2A
CDKN1A	FGF13	LAMB1	MYBPC2		GSK3B		BRAFV600E	CASP3		IGFBP6	ANGPTL4	CCND1	GDF15		ACKR3	ACTL6A	ACVRL1	Cdc37	ABL1		BST2	ARL4A	BCAR3	AK4	ANXA1	ADRM1	ACADM		AKT3	CUL4A	HMGB1	MLH3	ATP5F1A	ACVR2B
CDKN2A	IGFBP7	MACROH2A1	MYH7		CD38		NOX1			MMP13	AREG	CD44	SUSD6		ACVR1	ACTL6B	ADAM17	Cnot7	ADAM9		C1S	AUTS2	BMP2	AKAP12	APP	AGO4	ACADSB		APAF1	CUL4B	HMGB1P1	MSH2	ATP5F1B	ACVRL1
CDKN2B	PAPPA	SIRT1	NPPA		GCA		H2AX			CCL8	AXL	CDKN1A	BTG2		ACVR1B	ACTR2	ADAM9	Dcst1	ADCYAP1R1		CASP1	B2M	BMPR1A	ALDOA	ATF3	AK1	ACADVL		ATM	DDB1	HMGB1P40	MSH3	ATP5F1C	AMH
CDKN2C	SEMA3F	CBX3					TP53BP1			MMP3	BEX3	CDKN1C	DDB2		ADCY10	ACTR5	ADAMTSL2	Dnaja3	ADIPOQ		CASP8	BANK1	BMPR2	ALDOB	AVPR1A	AK3	ACAT1		BAD	DDB2	LIG1	MSH6	ATP5F1D	AMHR2
CDKN2D	TGFB1	NAMPT					MACROH2A1			CXCL12	BMP2	CDKN2A	GADD45A		ADORA1	ACTR8	ADISSP	Eif4e2	ADPRS		CCRL2	BATF2	CDH1	ALDOC	BAX	ALYREF	ACO2		BAX	ERCC1	LIG3	PCNA	ATP5F1E	BMP2
CDKN1C	CDK4	SIRT3					ERCC1			FGF2	BMP6	CDKN2B	PLK3		ADORA2A	ADPRS	AMHR2	Fadd	AGAP3		CD47	BPGM	CDK9	AMPD3	BCAP31	APRT	AFG3L2		BCL2	ERCC2	MBD4	PMS2	ATP5MC1	BMP4
SATB1	HSPA5	H2AJ					ERCC4			MMP9	C3	CDKN2D	TIGAR		AEN	ALKBH1	ANKRD1	Gigyf2	AIF1		CD74	BST2	CDKN1C	ANGPTL4	BCL10	ARL6IP1	AIFM1		BCL2L1	ERCC3	MPG	POLD1	ATP5MC1P5	BMP5
MTOR	MMP1	CBX1					HMGA1			CXCL10	CCL1	CITED2	RPS27L		AGT	ALKBH2	APAF1	Hdac4	AIFM1		CMPK2	BTG1	CTNNB1	ANKZF1	BCL2L1	BCAM	ALAS1		BID	ERCC4	MUTYH	POLD2	ATP5MC2	BMP6
CCND1	PTGS1	CBX5					SMAD4			CTSB	CCL13	CLTB	TNFRSF10B		AGTR2	ALKBH3	APOA1	Hpx	AIFM2		CMTR1	C1R	ENG	ANXA2	BCL2L10	BCAP31	ALDH6A1		BIRC2	ERCC5	NEIL1	POLD3	ATP5MC3	BMP7
CCNE1	PTGS2	HMGA2								CXCL1	CCL16	COL1A2	TRIAP1		AIFM1	ANKLE1	APPL1	Ifih1	AKT1		CNP	C1S	FKBP1A	ATF3	BCL2L11	BOLA2	ATP1B1		BIRC3	ERCC6	NEIL2	POLD4	ATP5ME	BMP8A
RB1	CCL8									MIF	CCL2	CREG1	ZMAT3		AKT1	AP5S1	APPL2	Ifitm1	ALAD		CSF1	CASP1	FNTA	ATP7A	BCL2L2	BRF2	ATP5F1A		CAPN1	ERCC8	NEIL3	RFC1	ATP5MF	BMP8B
MKI67	CXCL1									EREG	CCL20	CRYAB	BAX		ANXA6	AP5Z1	ARID4A	Ifitm2	ALDH3B1		CXCL10	CASP3	FURIN	B3GALT6	BGN	CANT1	ATP5F1B		CAPN2	GTF2H1	NTHL1	RFC2	ATP5MG	BMPR1A
MDM2	CXCL2									CCL7	CCL24	CXCL14	BLOC1S2		APAF1	APEX1	ARID4B	Ifitm3	ALOX5		CXCL11	CASP4	HDAC1	B4GALNT2	BID	CCNO	ATP5F1C		CASP10	GTF2H2	OGG1	RFC3	ATP5PB	BMPR1B
ATM	CXCL3									IGFBP3	CCL26	CYP1B1	PGF		AR	APEX2	ARRB2	Ifitm6	ALS2		DDX60	CASP7	HIPK2	BCAN	BIK	CDA	ATP5F1D		CASP3	GTF2H3	PARP1	RFC4	ATP5PD	BMPR2
BCL2	CXCL8									IL6	CCL3	EIF2S2	POLH		ARHGEF2	APLF	ASPN	Ifitm7	ANGPTL7		DHX58	CASP8	ID1	BCL2	BIRC3	CETN2	ATP5F1E		CASP6	GTF2H4	PARP2	RFC5	ATP5PF	CDKN2B
PCNA	IGFBP2									FAS	CCL3L1	ESM1	PPM1D		ARL6IP5	APTX	AXIN1	Ifna1	ANKZF1		EIF2AK2	CCL2	ID2	BGN	BMF	CLP1	ATP5MC1		CASP7	GTF2H5	PARP3	RPA1	ATP5PO	CHRD
BHLHE40	IGFBP3									KITL	CCL4	F3	PSTPIP2		ARMC10	ARID1A	BAMBI	Ifnar1	APOA4		ELF1	CCL5	ID3	BHLHE40	BMP2	CMPK2	ATP5MC2		CASP8	LIG1	PARP4	RPA2	ATP6AP1	COMP
	IGFBP4									PGF	CCL5	FILIP1L	SULF2		ASAH2	ARID1B	BCL9	Ifnar2	APOD		EPSTI1	CCL7	IFNGR2	BNIP3L	BNIP3L	COX17	ATP5MC3		CASP9	MNAT1	PCNA	RPA3	ATP6V0A1	CREBBP
	TIMP1									IRF7	CCL7	FN1	XPC		ATAD5	ARID2	BCL9L	Ifnb1	APOE		GBP2	CD274	JUNB	BRS3	BRCA1	CSTF3	ATP5ME		CFLAR	PCNA	POLB	RPA4	ATP6V0A2	CUL1
	TIMP2									APOBEC3	CCL8	GSN	AEN		ATF2	ASCC1	BMP2	Ifng	APP		GBP4	CD38	KLF10	BTG1	BTG2	DAD1	ATP5MF		CHP1	POLD1	POLD1	SSBP1	ATP6V0A4	DCN
	ID3									CDKN1A	CD55	GUK1	ANKRA2		ATF3	ASCC2	BMPR1A	Ifngr1	AQP1		GMPR	CD40	LEFTY2	CA12	BTG3	DCTN4	ATP5MG		CHP2	POLD2	POLD2		ATP6V0B	E2F4
	IL1A									CCL20	CD9	HBS1L	FAS		ATF4	ASCC3	BRMS1	Ifngr2	AREG		HELZ2	CD69	LTBP2	CASP6	CASP1	DDB1	ATP5PB		CHUK	POLD3	POLD3		ATP6V0C	E2F5
	CCL13									IL1A	CSF1	HPS5	GPR87		ATM	ASF1A	BRMS1L	Igtp	ARL6IP5		HERC6	CD74	MAP3K7	CAV1	CASP2	DDB2	ATP5PD		CSF2RB	POLD4	POLD4		ATP6V0D1	EP300
	CCL16									IGFBP2	CSF2	HSPA2	NINJ1		ATP2A1	ATM	CAV1	Ikbke	ARNT		HLA-C	CD86	NCOR2	CAVIN1	CASP3	DGCR8	ATP5PF		CYCS	POLE	POLE		ATP6V0D2	FST
	CCL3L1									MMP10	CSF2RB	HTATIP2	PLK2		ATP2A3	ATP23	CAV2	Irak1	ATF2		IFI27	CDKN1A	NOG	CAVIN3	CASP4	DGUOK	ATP5PO		DFFA	POLE2	POLE2		ATP6V0E1	GDF5
	CST4									IL10	CST4	IFI16	SERTAD1		ATP5IF1	ATR	CAV3	Irf1	ATF4		IFI30	CFB	PMEPA1	CCN1	CASP6	DUT	ATP6AP1		DFFB	POLE3	POLE3		ATP6V0E2	GDF6
	FASLG									FGF7	CTNNB1	IFNG	SESN1		AVP	ATRIP	CD109	Irf3	ATM		IFI35	CFH	PPM1A	CCN2	CASP7	EDF1	ATP6V0B		ENDOD1	POLE4	POLE4		ATP6V1A	GDF7
	ICAM3									CCL1	CTSB	IGFBP1	TP53I3		BAD	ATRX	CD2AP	Irf7	ATOX1		IFI44	CIITA	PPP1CA	CCN5	CASP8	EIF1B	ATP6V0C		ENDOG	RAD23A	POLL		ATP6V1B1	ID1
	IL32									CSF2	CXCL1	IGFBP2	TP53INP1		BAG3	ATXN3	CDH3	Irgm1	ATP13A2		IFI44L	CMKLR1	PPP1R15A	CCNG2	CASP9	ELL	ATP6V0E1		EXOG	RAD23B	SMUG1		ATP6V1B2	ID2
	SERPINB4									IL7	CXCL10	IGFBP3	ABCA12		BAG5	ATXN7	CDH5	Irgm2	ATP2A2		IFIH1	CMPK2	RAB31	CDKN1A	CAV1	ELOA	ATP6V1C1		FADD	RBX1	TDG		ATP6V1C1	ID3
	TNFRSF10C									CCL3	CXCL12	IGFBP4	CCNG1		BAG6	ATXN7L3	CDKN1C	Isg15	ATP7A		IFIT2	CMTR1	RHOA	CDKN1B	CCNA1	ERCC1	ATP6V1D		FAS	RFC1	UNG		ATP6V1C2	ID4
	CCL2									TNFRSF1B	CXCL16	IGFBP5	CMBL		BAK1	AUNIP	CDKN2B	Jak1	AXL		IFIT3	CSF2RB	SERPINE1	CDKN1C	CCND1	ERCC2	ATP6V1E1		FASLG	RFC2	XRCC1		ATP6V1D	IFNG
	CSF1									IL1B	CXCL2	IGFBP6	CYFIP2		BAX	AXIN2	CFLAR	Jak2	BAK1		IFITM1	CXCL10	SKI	CHST2	CCND2	ERCC3	ATP6V1F		IKBKB	RFC3			ATP6V1E1	INHBA
	CSF2									CXCL3	CXCL3	IGFBP7	DRAM1		BBC3	BABAM1	CHST11	Lsm14a	BANF1		IFITM2	CXCL11	SKIL	CHST3	CD14	ERCC4	ATP6V1G1		IKBKG	RFC4			ATP6V1E2	INHBB
	FAS									HGF	CXCL8	IGSF3	FBXO22		BCAP31	BABAM2	CIDEA	Mavs	BCL2		IFITM3	CXCL9	SLC20A1	CITED2	CD2	ERCC5	ATP6V1H		IL1A	RFC5			ATP6V1F	INHBC
	ICAM1									TNFRSF11B	CXCR2	ING1	FBXW7		BCL10	BACH1	CILP	Med1	BECN1		IL15	DDX60	SMAD1	COL5A1	CD38	ERCC8	BAX		IL1B	RPA1			ATP6V1G1	INHBE
	IRF1									ICAM1	DKK1	IRF5	HSPA4L		BCL2	BARD1	CITED1	Mettl3	BMAL1		IL4R	DHX58	SMAD3	CP	CD44	FEN1	BCKDHA		IL1R1	RPA2			ATP6V1G2	LEFTY1
	IL6									CCL5	EDN1	IRF7	ISCU		BCL2A1	BCCIP	CITED2	Mmp12	BMP7		IL7	EIF2AK2	SMAD6	CSRP2	CD69	GMPR2	BDH2		IL1RAP	RPA3			ATP6V1G3	LEFTY2
	ACVR1B									EGFR	EGF	ISG15	PHLDA3		BCL2L1	BCL7A	CLDN1	Mul1	BNIP3		IRF1	EIF4E3	SMAD7	CXCR4	CDC25B	GPX4	CASP7		IL3	RPA4			ATP6V1H	LTBP1
	ANG									PIGF	EGFR	MAP1LC3B	SERPINB5		BCL2L10	BCL7B	CLDN5	Myd88	BRF2		IRF2	EPSTI1	SMURF1	DCN	CDK2	GSDME	COX10		IL3RA	XPA			COX10	MAPK1
	ANGPT1									IL15	EREG	MAP2K3	SLC12A4		BCL2L11	BCL7C	CLEC3B	Nlrc5	BTK		IRF7	FAS	SMURF2	DDIT3	CDKN1A	GTF2A2	COX11		IRAK1	XPC			COX11	MAPK3
	ANGPTL4									EGF	ESM1	MDM2	TRAF4		BCL2L12	BLM	COL1A1	Oas1a	C19orf12		IRF9	FCGR1A	SPTBN1	DDIT4	CDKN1B	GTF2B	COX15		IRAK2				COX15	MYC
	AREG									TNFRSF1A	ETS2	MMP1	TRIM22		BCL2L14	BOD1L1	COL1A2	Oas1b	CAMKK2		ISG15	FGL2	TGFB1	DPYSL4	CFLAR	GTF2F1	COX17		IRAK3				COX17	NODAL
	AXL									MMP14	FAS	NDN	CCDC90B		BCL2L2	BRCA1	COL3A1	Oas1c	CAPN2		ISG20	FPR1	TGFBR1	DTNA	CLU	GTF2H1	COX4I1		IRAK4				COX4I1	NOG
	BEX3									AREG	FGF1	NME2	CES2		BCL3	BRCA2	COL4A2	Oas1d	CASP3		LAMP3	GBP4	TGIF1	DUSP1	CREBBP	GTF2H3	COX5A		MAP3K14				COX4I2	PITX2
	BMP2									IL13	FGF2	NRG1	DYRK3		BCLAF1	BRCC3	CREBBP	Oas1e	CAT		LAP3	GBP6	THBS1	EDN2	CTH	GTF2H5	COX5B		MYD88				COX5A	PPP2CA
	BMP6									IGFBP5	FGF7	OPTN	FAM13C		BDKRB2	BRD7	CRK	Oas1f	CBX8		LGALS3BP	GCH1	TJP1	EFNA1	CTNNB1	GTF3C5	COX6A1		NFKB1				COX5B	PPP2CB
	C3									ESM1	GDF15	PEA15	FAM198B		BDNF	BRD8	CRKL	Oas1g	CCS		LPAR6	GPR18	TRIM33	EFNA3	CYLD	GUK1	COX6B1		NFKBIA				COX6A1	PPP2R1A
	CCL1									EDN1	GEM	RAB13	FAM212B		BECN1	BRIP1	CTSK	Oas1h	CD2AP		LY6E	GZMA	UBE2D3	EGFR	DAP	HCLS1	COX6C		NGF				COX6A2	PPP2R1B
	CCL20									VEGFC	GMFG	RAB31	KITLG		BEX3	BRME1	CX3CR1	Oas2	CD36		MOV10	HELZ2	WWTR1	ENO1	DAP3	HPRT1	COX7A2		NTRK1				COX6B1	RBL1
	CCL26									CXCL2	HGF	RAB5B	NADSYN1		BID	BTG2	DAB2	Oas3	CD38		MVB12A	HERC6	XIAP	ENO2	DCN	IMPDH2	COX7A2L		PIK3CA				COX6B2	RBL2
	CCL4									PLAUR	HMGB1	RABGGTA	NTPCR		BIK	C14orf39	DAND5	Otop1	CDK1		MX1	HIF1A		ENO3	DDIT3	ITPA	COX7B		PIK3CB				COX6C	RBX1
	CCL5									PECAM1	ICAM1	RAC1	ORAI3		BIRC6	C1QBP	DCSTAMP	Parp9	CHCHD2		NCOA7	HLA-A		ERO1A	DFFA	LIG1	COX7C		PIK3CD				COX6CP3	RHOA
	CCL7									BMP2	ICAM3	RBL2	SESN2		BLOC1S2	CBX8	DDR2	Parp10	CHCHD4		NMI	HLA-B		ERRFI1	DIABLO	MPC2	COX8A		PIK3CG				COX7A1	ROCK1
	CD55									SERPINE2	IGF1	RGL2	SLC30A1		BMF	CCDC117	DKK3	Parp14	CHRNA4		NUB1	HLA-DMA		ETS1	DNAJA1	MPG	CPT1A		PIK3R1				COX7A2	ROCK2
	CD9									ANG	IGFBP1	RHOB	TM7SF3		BMI1	CDC14B	DLX1	Pparg	CHUK		OAS1	HLA-DQA1		EXT1	DNAJC3	MRPL40	CS		PIK3R2				COX7A2L	RPS6KB1
	CSF2RB									SPP1	IGFBP2	RRAS	TMEM68		BMP4	CDC45	DNM3OS	Ptpn2	COA8		OASL	HLA-DRB1		F3	DNM1L	NCBP2	CYB5A		PIK3R3				COX7B	RPS6KB2
	CTNNB1									VEGFA	IGFBP3	S100A11	WDR63		BMP5	CDC5L	DUSP22	Rbm47	COL1A1		OGFR	HLA-G		FAM162A	DPYD	NELFB	CYB5R3		PIK3R5				COX7B2	SKP1
	CTSB									ITGA2	IGFBP4	SERPINB2	ZNF561		BMPR1B	CDC7	EDN1	Rfpl4b	COL6A1		PARP12	ICAM1		FBP1	EBP	NELFCD	CYC1		PPP3CA				COX7C	SKP1P2
	CXCL10									ANGPTL4	IGFBP5	SERPINE1	ACER2		BNIP3	CDCA5	EID2	Rnf185	COMT		PARP14	IDO1		FOS	EGR3	NELFE	CYCS		PPP3CB				COX8A	SMAD1
	CXCL12									AXL	IGFBP6	SMPD1	ANXA4		BNIP3L	CDK1	ENG	Samhd1	CRK		PARP9	IFI27		FOSL2	EMP1	NFX1	DECR1		PPP3CC				COX8C	SMAD2
	CXCL16									SEMA3F	IGFBP7	SMURF2	APOBEC3C		BOK	CDK2	EP300	Sin3a	CRYAB		PLSCR1	IFI30		FOXO3	ENO2	NME1	DLAT		PPP3R1				CYC1	SMAD3
	CXCR2									ETS2	IL10	SOD1	ASCC3		BRCA1	CDK7	EPB41L5	Smim30	CRYGD		PNPT1	IFI35		GAA	ERBB2	NME3	DLD		PPP3R2				LHPP	SMAD4
	DKK1									CD55	IL13	SPARC	ASTN2		BRCA2	CDK9	FAM89B	Stat1	CYB5B		PROCR	IFI44		GALK1	ERBB3	NME4	DLST		PRKACA				MT-ATP6	SMAD5
	EDN1									IL18	IL15	STAT1	ATF3		BRSK2	CDKN2D	FBN1	Stat2	CYGB		PSMA3	IFI44L		GAPDH	EREG	NPR2	ECH1		PRKACB				MT-ATP8	SMAD6
	EGF									PLAU	IL18	TES	BBC3		BTK	CEBPG	FBN2	Sting1	CYP1B1		PSMB8	IFIH1		GAPDHS	ETF1	NT5C	ECHS1		PRKACG				MT-CO1	SMAD7
	EGFR									CTNNB1	IL1A	TFAP2A	CPE		C8orf44-SGK3	CENPS	FERMT1	Tbk1	DAPK1		PSMB9	IFIT1		GBE1	F2	NT5C3A	ECI1		PRKAR1A				MT-CO2	SMAD9
	EREG									CCL4	IL1B	TGFB1I1	DCP1B		CAAP1	CENPX	FERMT2	Trex1	DDR2		PSME1	IFIT2		GCK	F2R	NUDT21	ETFA		PRKAR1B				MT-CO3	SMURF1
	ESM1									BMP6	IL2	THBS1	EDA2R		CASP10	CEP164	FGFR2	Trim6	DGKK		PSME2	IFIT3		GCNT2	FAS	NUDT9	ETFB		PRKAR2A				MT-CYB	SMURF2
	ETS2									CSF1	IL32	TNFAIP2	ENC1		CASP2	CETN2	FKBP1A	Trim41	DHFR		RIPK2	IFITM2		GLRX	FASLG	PCNA	ETFDH		PRKAR2B				MT-ND1	SP1
	FGF1									FN1	IL6	TNFAIP3	EPHA2		CASP3	CGAS	FLCN	Trim56	DHFRP1		RNF31	IFITM3		GPC1	FDXR	PDE4B	FDX1		PRKX				MT-ND2	TFDP1
	FGF2									STAT1	IL6ST	TP53	FDXR		CASP4	CHAF1A	FMOD	Trim65	DHRS2		RSAD2	IFNAR2		GPC3	FEZ1	PDE6G	FH		RELA				MT-ND3	TGFB1
	FGF7									IFNG	IL7	TSPYL5	FOSL1		CASP6	CHAF1B	FNDC4	Trp53	DUOX1		RTP4	IL10RA		GPC4	GADD45A	PNP	FXN		RIPK1				MT-ND4	TGFB2
	GDF15									ISG15	INHA	VIM	LIF		CASP8	CHCHD4	FNTA	Ttll12	DUOX2		SAMD9	IL15		GPI	GADD45B	POLA1	GLUD1		TNF				MT-ND4L	TGFB3
	GEM									DDIT4	IQGAP2		PGPEP1		CASP8AP2	CHD1L	FOLR1	Txk	ECT2		SAMD9L	IL15RA		GRHPR	GCH1	POLA2	GOT2		TNFRSF10A				MT-ND5	TGFBR1
	GMFG									RTP4	ITGA2		PLCL2		CASP9	CHD4	FOS	Tyk2	EDN1		SELL	IL18BP		GYS1	GNA15	POLB	GPI		TNFRSF10B				MT-ND6	TGFBR2
	HGF									HPSE	ITPKA		PRKAB1		CAV1	CHEK1	FOXH1	Ube2k	EDNRA		SLC25A28	IL2RB		HAS1	GPX1	POLD1	GPX4		TNFRSF10C				NDUFA1	THBS1
	IGF1									MX2	JUN		PTP4A1		CCAR2	CHEK2	FSHB	Usp18	EGFR		SP110	IL4R		HDLBP	GPX3	POLD3	GRPEL1		TNFRSF10D				NDUFA10	THBS2
	IGFBP1									NAMPT	KITLG		SPATA18		CD24	CHRNA4	FURIN	Usp27x	EIF2S1		STAT2	IL6		HEXA	GPX4	POLD4	HADHA		TNFRSF1A				NDUFA11	THBS3
	IGFBP5									SLC15A3	LCP1		TGFA		CD27	CIB1	FUT8	Usp29	EPAS1		TAP1	IL7		HK1	GSN	POLE4	HADHB		TNFSF10				NDUFA2	THBS4
	IGFBP6									NGF	MIF		TLR3		CD28	CINP	FYN	Wnt5a	EPX		TDRD7	IRF1		HK2	GSR	POLH	HCCS		TP53				NDUFA3	TNF
	IL10									TNFRSF23	MMP1		ZNF219		CD38	CLSPN	GCNT2	Ythdf2	ERCC1		TENT5A	IRF2		HMOX1	GSTM1	POLL	HSD17B10		TRADD				NDUFA4	ZFYVE16
	IL13									IFIT1	MMP10		ZNF337		CD3E	COMMD1	GDF10	Ythdf3	ERCC2		TMEM140	IRF4		HOXB9	GUCY2D	POLR1C	HSPA9		TRAF2				NDUFA4L2	ZFYVE9
	IL15									MS4A4A	MMP12		ZNF79		CD44	CREBBP	GDF15	Zbp1	ERCC3		TRAFD1	IRF5		HS3ST1	H1-0	POLR1D	HTRA2		XIAP				NDUFA5
	IL18									USP18	MMP13		ARHGEF3		CD5	CRY2	GDF5		ERCC6		TRIM14	IRF7		HSPA5	HGF	POLR1H	IDH1						NDUFA6
	IL1B									GBP2	MMP14		CD82		CD70	CSNK1E	GDF9		ERCC6L2		TRIM21	IRF8		IDS	HMGB2	POLR2A	IDH2						NDUFA7
	IL2									IFIH1	MMP2		CDIP1		CD74	CSNK2A1	GIPC1		ERCC8		TRIM25	IRF9		IER3	HMOX1	POLR2C	IDH3A						NDUFA8
	IL6ST									CXCL13	MMP3		CERS5		CDIP1	CSNK2A2	GLG1		ERMP1		TRIM26	ISG15		IGFBP1	HSPB1	POLR2D	IDH3B						NDUFA9
	IL7									IRF1	MMP9		CSF1		CDKN1A	CTBP1-DT	HDAC1		ERN1		TRIM5	ISG20		IGFBP3	IER3	POLR2E	IDH3G						NDUFAB1
	INHA									CCL11	NAP1L4		DUSP14		CDKN2D	CUL4A	HDAC2		ERO1A		TXNIP	ISOC1		IL6	IFITM3	POLR2F	IMMT						NDUFB1
	IQGAP2									SLC25A28	NRG1		EPS8L2		CEBPB	CUL4B	HIPK2		ETFDH		UBA7	ITGB7		ILVBL	IFNB1	POLR2G	ISCA1						NDUFB10
	ITGA2									ZC3HAV1	PAPPA		FAM210B		CFLAR	CYREN	HPGD		ETV5		UBE2L6	JAK2		INHA	IFNGR1	POLR2H	ISCU						NDUFB2
	ITPKA									SERPINB2	PECAM1		FUCA1		CHAC1	DCLRE1A	HSP90AB1		EZH2		USP18	KLRK1		IRS2	IGF2R	POLR2I	LDHA						NDUFB3
	JUN									COL1A2	PGF		GRHL3		CHCHD10	DCLRE1B	HSPA1A		FABP1		WARS1	LAP3		ISG20	IGFBP6	POLR2J	LDHB						NDUFB4
	KITLG									TNFAIP2	PIGF		HHAT		CHEK2	DCLRE1C	HSPA5		FADS2			LATS2		JMJD6	IL18	POLR2K	LRPPRC						NDUFB5
	LCP1									ALDH1A3	PLAT		IER5		CIB1	DDB1	HTRA1		FANCC			LCP2		JUN	IL1A	POLR3C	MAOB						NDUFB6
	MIF									GSN	PLAU		IGDCC4		CIDEB	DDB2	HTRA3		FANCD2			LGALS3BP		KDELR3	IL1B	POLR3GL	MDH1						NDUFB7
	MMP10									CDKN2B	PLAUR		IKBIP		CLU	DDX1	HTRA4		FBLN5			LY6E		KDM3A	IL6	POM121	MDH2						NDUFB8
	MMP12									SPARC	PTBP1		LAPTM5		COA8	DDX11	HYAL2		FER			LYSMD2		KIF5A	IRF1	PRIM1	MFN2						NDUFB9
	MMP13									RAB31	PTGER2		MAST4		COL2A1	DEK	ID1		FGF8			MARCHF1		KLF6	ISG20	RAD51	MGST3						NDUFC1
	MMP14									RRAS	PTGES		MICALL1		CRADD	DHX9	IGF1R		FKBP1B			MT2A		KLF7	JUN	RAD52	MPC1						NDUFC2
	MMP2									IFI203	RPS6KA5		PADI4		CREB3	DMAP1	IL17F		FOS			MTHFD2		KLHL24	KRT18	RAE1	MRPL11						NDUFS1
	MMP3									NDN	SCAMP4		PANK1		CREB3L1	DMC1	IL17RD		FOSL1			MVP		LALBA	LEF1	RALA	MRPL15						NDUFS2
	MMP9									SMURF2	SELPLG		PMAIP1		CRH	DNA2	IL4		FOXO1			MX1		LARGE1	LGALS3	RBX1	MRPL34						NDUFS3
	NAP1L4									MDM2	SEMA3F		PRDM1		CRIP1	DNTT	ING1		FOXO3			MX2		LDHA	LMNA	REV3L	MRPL35						NDUFS4
	NRG1									PLK2	SERPINB4		RAP2B		CSF2	DOT1L	ING2		FOXO4			MYD88		LDHC	LUM	RFC2	MRPS11						NDUFS5
	PECAM1									PPM1D	SERPINE1		RNF19B		CSNK2A1	DPF1	INTS9		FOXP1			NAMPT		LOX	MADD	RFC3	MRPS12						NDUFS6
	PGF									GADD45A	SERPINE2		RRAD		CSNK2A2	DPF2	ITGA3		FUT8			NCOA3		LXN	MCL1	RFC4	MRPS15						NDUFS7
	PIGF									TM7SF3	SPP1		SAC3D1		CTH	DPF3	ITGA8		FXN			NFKB1		MAFF	MGMT	RFC5	MRPS22						NDUFS8
	PLAT									EPHA2	SPX		SYTL1		CTNNA1	DTL	ITGB1		FYN			NFKBIA		MAP3K1	MMP2	RNMT	MRPS30						NDUFV1
	PLAU									ENC1	TIMP2		TNFRSF10D		CTNNB1	DTX3L	ITGB5		G6PD			NLRC5		MIF	NEDD9	RPA2	MTRF1						NDUFV2
	PLAUR									CPE	TNF		TSPAN11		CTSC	DYRK1B	ITGB6		GCH1			NMI		MT1E	NEFH	RPA3	MTRR						NDUFV3
	PTBP1									BTG2	TNFRSF10C		VWCE		CTSH	EEPD1	ITGB8		GCLC			NOD1		MT2A	PAK1	RRM2B	MTX2						PPA1
	PTGER2									SESN2	TNFRSF11B				CTSK	EGFR	JUN		GCLM			NUP93		MXI1	PDCD4	SAC3D1	NDUFA1						PPA2
	PTGES									EDA2R	TNFRSF1A				CTSL	EID3	KMT2A		GGT7			OAS2		MYH9	PDGFRB	SDCBP	NDUFA2						SDHA
	RPS6KA5									SUSD6	TNFRSF1B				CTSS	EME1	LATS1		GJB2			OAS3		NAGK	PEA15	SEC61A1	NDUFA3						SDHB
	SCAMP4									TNFRSF10B	TUBGCP2				CTSV	EME2	LATS2		GLRX2			OASL		NCAN	PLAT	SF3A3	NDUFA4						SDHC
	SELPLG									PHLDA3	VEGFA				CTTN	EMSY	LDLRAD4		GPR37			OGFR		NDRG1	PLCB2	SMAD5	NDUFA5						SDHD
	SERPINE1									LAPTM5	VEGFC				CUL1	ENDOV	LEFTY1		GPR37L1			P2RY14		NDST1	PLPPR4	SNAPC4	NDUFA6						TCIRG1
	SERPINE2									IER5	VGF				CUL2	ENY2	LEMD3		GPX1			PARP12		NDST2	PMAIP1	SNAPC5	NDUFA7						UQCR10
	SPP1									TSPAN11	WNT16				CUL3	EP400	LIMS1		GPX2			PARP14		NEDD4L	PPP2R5B	SRSF6	NDUFA8						UQCR10P1
	SPX									CD82	WNT2				CUL4A	EPC1	LOX		GPX3			PDE4B		NFIL3	PPP3R1	SSRP1	NDUFA9						UQCR11
	TNF									PRDM1					CUL5	EPC2	LPXN		GPX4			PELI1		NOCT	PPT1	STX3	NDUFAB1						UQCRB
	TNFRSF11B									TGFA					CX3CL1	ERCC1	LRG1		GPX5			PFKP		NR3C1	PRF1	SUPT4H1	NDUFB1						UQCRC1
	TNFRSF1A									FDXR					CX3CR1	ERCC2	LRRC32		GPX6			PIM1		P4HA1	PSEN1	SUPT5H	NDUFB2						UQCRC2
	TNFRSF1B									DRAM1					CXCL12	ERCC3	LTBP1		GPX7			PLA2G4A		P4HA2	PSEN2	SURF1	NDUFB3						UQCRFS1
	TUBGCP2									ARHGEF3					CYCS	ERCC4	LTBP2		GPX8			PLSCR1		PAM	PTK2	TAF10	NDUFB4						UQCRH
	VEGFA									TRP53INP1					CYLD	ERCC5	LTBP3		GSR			PML		PCK1	RARA	TAF12	NDUFB5						UQCRHL
	VEGFC									ZMAT3					CYP1B1	ERCC6	LTBP4		GSS			PNP		PDGFB	RELA	TAF13	NDUFB6						UQCRQ
	VGF									PMAIP1					DAB2IP	ERCC6L2	MAP3K7		GSTP1			PNPT1		PDK1	RETSAT	TAF1C	NDUFB7
	WNT16									CCNG1					DAP	ERCC8	MAPK7		HAO1			PSMA2		PDK3	RHOB	TAF6	NDUFB8
	WNT2									SERTAD1					DAP3	ESCO2	MEF2C		HBA1			PSMA3		PFKFB3	RHOT2	TAF9	NDUFC1
	CXCL15									CDKN2A					DAPK1	ETAA1	MEN1		HBA2			PSMB10		PFKL	RNASEL	TARBP2	NDUFC2
	IFNG									CDKN2D					DAPK2	EXD2	MIR101-1		HBB			PSMB2		PFKP	ROCK1	TK2	NDUFS1
	IL17A									CDKN1B					DAPK3	EXO1	MIR106A		HDAC2			PSMB8		PGAM2	SAT1	TMED2	NDUFS2
	INHBA									CDKN2C					DAPL1	EXO5	MIR130A		HDAC6			PSMB9		PGF	SATB1	TP53	NDUFS3
	NFKB1									CDKN1C					DAXX	EXOSC10	MIR140		HGF			PSME1		PGK1	SC5D	TSG101	NDUFS4
	SERPINB2									GLB1					DBH	EYA1	MIR142		HIF1A			PSME2		PGM1	SLC20A1	TYMS	NDUFS6
	VCAM1									LMNB1					DDIAS	EYA2	MIR145		HM13			PTGS2		PGM2	SMAD7	UMPS	NDUFS7
	BMP1									CCND1					DDIT3	EYA3	MIR15B		HMOX1			PTPN1		PHKG1	SOD1	UPF3B	NDUFS8
	CX3CL1									CCND2					DDIT4	EYA4	MIR17		HMOX2			PTPN2		PIM1	SOD2	USP11	NDUFV1
	EDN3									CCNA2					DDX3X	FAAP100	MIR181A2		HP			PTPN6		PKLR	SPTAN1	VPS28	NDUFV2
	GDF6									CCNB1					DDX47	FAAP20	MIR183		HSF1			RAPGEF6		PKP1	SQSTM1	VPS37B	NNT
	IL33									IFI44					DDX5	FAAP24	MIR18A		HSPA1A			RBCK1		PLAC8	TAP1	VPS37D	NQO2
	POSTN														DEDD	FAM111A	MIR199A1		HSPA1B			RIGI		PLAUR	TGFB2	XPC	OAT
	TGFB2														DEDD2	FAM168A	MIR19A		HSPA8			RIPK1		PLIN2	TGFBR3	ZNF707	OGDH
	THBS4														DELE1	FAN1	MIR19B1		HTRA2			RIPK2		PNRC1	TIMP1	ZWINT	OPA1
	Tnfrsf21														DEPTOR	FANCA	MIR204		HYAL1			RNF213		PPARGC1A	TIMP2		OXA1L
	CSF2RA														DIABLO	FANCB	MIR20A		HYAL2			RNF31		PPFIA4	TIMP3		PDHA1
	STING1														DIDO1	FANCC	MIR21		IDH1			RSAD2		PPP1R15A	TNF		PDHB
	CEBPB														DNAJA1	FANCD2	MIR212		IL18BP			RTP4		PPP1R3C	TNFRSF12A		PDHX
	CXCL9														DNAJC10	FANCE	MIR26A1		IL18RAP			SAMD9L		PRDX5	TNFSF10		PDK4
	IRF5														DNM1L	FANCF	MIR27A		IL1A			SAMHD1		PRKCA	TOP2A		PDP1
	JDP2														DPF2	FANCG	MIR27B		IL6			SECTM1		PYGM	TSPO		PHB2
	MIR146A														DYRK2	FANCI	MIR29B1		IPCEF1			SELP		RBPJ	TXNIP		PHYH
	MIR21														E2F1	FANCL	MIR302B		JAK2			SERPING1		RORA	VDAC2		PMPCA
	NPRL3														E2F2	FANCM	MIR30A		JUN			SLAMF7		RRAGD	WEE1		POLR2F
	CXCL5														EDA2R	FBH1	MIR30B		KAT2B			SLC25A28		S100A4	XIAP		POR
	IFNA1														EEF1E1	FBXO6	MIR323A		KCNA5			SOCS1		SAP30			PRDX3
	IRF7														EIF2AK3	FBXW7	MIR342		KDM6B			SOCS3		SCARB1			RETSAT
	CD74														EIF5A	FEN1	MIR361		KEAP1			SOD2		SDC2			RHOT1
	CRLF1														ELL3	FGF10	MIR372		KLF2			SP110		SDC3			RHOT2
	ACTG1														ENO1	FH	MIR373		KLF4			SPPL2A		SDC4			SDHA
	ANKRD1														EP300	FIGNL1	MIR376C		KRT1			SRI		SELENBP1			SDHB
	ARG2														EPHA2	FIRRM	MIR424		LIAS			SSPN		SERPINE1			SDHC
	ATM														EPO	FMN2	MIR490		LONP1			ST3GAL5		SIAH2			SDHD
	ATR														ERBB3	FMR1	MIR497		LPO			ST8SIA4		SLC25A1			SLC25A11
	BHLHA15														ERCC2	FOXM1	MIR498		LRRK2			STAT1		SLC2A1			SLC25A12
	CASP3														ERCC6	FTO	MIR520C		MACROH2A1			STAT2		SLC2A3			SLC25A20
	CD68														ERN1	FUS	MIR564		MAP1LC3A			STAT3		SLC2A5			SLC25A3
	CDK1														ERN2	FZR1	MIR9-1		MAP2K4			STAT4		SLC37A4			SLC25A4
	CXCL11														ERO1A	GADD45A	MIR93		MAP3K5			TAP1		SLC6A6			SLC25A5
	DNAJA3														ERP29	GCNA	MIR98		MAPK1			TAPBP		SRPX			SLC25A6
	MAPK14														EYA1	GEN1	MIRLET7A1		MAPK13			TDRD7		STBD1			SUCLA2
	TGFBR2														EYA2	GGN	MIRLET7B		MAPK3			TMT1B		STC1			SUCLG1
	TLR2														EYA3	GINS2	MIRLET7F1		MAPK7			TNFAIP2		STC2			SUPV3L1
	TNFRSF9														EYA4	GINS4	MIRLET7G		MAPK8			TNFAIP3		SULT2B1			SURF1
	CST5														FADD	GTF2H1	MSTN		MAPK9			TNFAIP6		TES			TCIRG1
	CXCL13														FAF1	GTF2H2	MTMR4		MAPKAP1			TNFSF10		TGFB3			TIMM10
	FOXO4														FAIM	GTF2H2C	MXRA5		MAPT			TOR1B		TGFBI			TIMM13
	ICAM5														FAIM2	GTF2H2C_2	MYOCD		MB			TRAFD1		TGM2			TIMM17A
	PDGFA														FAM162A	GTF2H3	NDP		MBL2			TRIM14		TIPARP			TIMM50
	TGFBR1														FAS	GTF2H4	NFATC1		MCTP1			TRIM21		TKTL1			TIMM8B
	CCL11														FASLG	GTF2H5	NFKBIZ		MDM2			TRIM25		TMEM45A			TIMM9
	CCN1														FASTK	H2AC25	NKX2-1		MEAK7			TRIM26		TNFAIP3			TOMM22
	IL27														FBH1	H2AX	NLK		MET			TXNIP		TPBG			TOMM70
	PDGFB														FBXO7	HDAC10	NODAL		MGAT3			UBE2L6		TPD52			UQCR10
	ADAMTS13														FBXW7	HDGFL2	NPNT		MGST1			UPP1		TPI1			UQCR11
	ALCAM														FCGR2B	HELB	NR3C1		MICB			USP18		TPST2			UQCRB
	BGN														FEM1B	HELQ	NREP		MIR103A1			VAMP5		UGP2			UQCRC1
	CCL17														FGA	HERC2	NRROS		MIR107			VAMP8		VEGFA			UQCRC2
	CCL18														FGB	HINFP	OGT		MIR132			VCAM1		VHL			UQCRFS1
	CCL22														FGF10	HLTF	ONECUT1		MIR133A1			WARS1		VLDLR			UQCRH
	CLEC11A														FGFR1	HMCES	ONECUT2		MIR135A1			XAF1		WSB1			UQCRQ
	COTL1														FGFR3	HMGA2	OVOL2		MIR17			XCL1		XPNPEP1			VDAC1
	CST3														FGG	HMGB1	PAK2		MIR21			ZBP1		ZFP36			VDAC2
	CTSD														FHIT	HMGB2	PALS1		MIR34A			ZNFX1		ZNF292			VDAC3
	CTSZ														FIGNL1	HMGN1	PARP1		MIR92A1
	FN1														FIS1	HPF1	PBLD		MIRLET7B
	GSN														FLCN	HROB	PDCD5		MMP14
	GSTP1														FNIP2	HSF1	PDE2A		MMP2
	HSPA1A														FOXO3	HSF2BP	PDE3A		MMP3
	HSPA8														FXN	HTATSF1	PDGFD		MMP9
	LAMB1														FYN	HUS1	PDPK1		MPO
	MMP7														FZD1	HUS1B	PEG10		MPV17
	MOK														FZD9	HUWE1	PENK		MSRA
	MPO														G0S2	IER3	PIN1		MSRB2
	PARK7														GABARAP	IFFO1	PMEPA1		MSRB3
	PGK1														GATA1	ING3	PML		MT-CO1
	SERPING1														GATA4	INIP	POSTN		MT-ND1
	SOST														GCLC	INO80	PPARA		MT-ND3
	STC1														GCLM	INO80B	PPARG		MT-ND5
	YWHAQ														GDNF	INO80C	PPM1A		MT-ND6
	MMP8														GFRAL	INO80D	PRDM16		MT3
	CXCR3														GGCT	INO80E	PSG9		MTF1
	RARRES2														GHITM	INTS3	PTK2		MYB
	cGAS														GNAI2	JMY	PTPRK		NAGLU
	IL1R1														GPER1	KASH5	PXN		NAPRT
	IL9														GPX1	KAT2A	RASL11B		NCF1
	WNT9A														GRINA	KAT2B	RBBP4		NCOA7
	BDNF														GSDME	KAT5	RBBP7		NDUFA12
	IL11														GSK3A	KAT7	RNF111		NDUFA6
	IL16														GSK3B	KDM1A	ROCK1		NDUFB4
	B2M														GSKIP	KDM2A	ROCK2		NDUFS2
	FLNA														GSTP1	KDM4D	RUNX3		NDUFS8
	THBS1														HDAC1	KHDC3L	SAP130		NEIL1
	NLRP3														HELLS	KIF22	SAP30		NET1
	CASP1														HERPUD1	KIN	SAP30L		NFE2L2
	CEBPA														HGF	KLHL15	SCX		NME8
	BCL2L1														HIC1	KMT5A	SDCBP		NOS3
	AKT1														HIF1A	KMT5B	SFRP1		NQO1
	RELA														HINT1	KMT5C	SIN3A		NR4A2
	GATA4														HIP1	LIG1	SINHCAF		NUDT1
	NFKBIA														HIP1R	LIG3	SIRT1		NUDT15
	TREM1														HIPK1	LIG4	SKI		NUDT2
	BNC1														HIPK2	MACROH2A1	SKIL		OGG1
															HMGB2	MAD2L2	SKOR2		OSER1
															HMOX1	MAGEF1	SLC2A10		OXR1
															HNRNPK	MAJIN	SMAD1		OXSR1
															HRAS	MARCHF6-DT	SMAD2		PARK7
															HRK	MARF1	SMAD3		PARP1
															HSPA1A	MBD4	SMAD4		PAWR
															HSPA1B	MBTD1	SMAD5		PCGF2
															HSPB1	MC1R	SMAD6		PCNA
															HTRA2	MCM2	SMAD7		PDCD10
															HTT	MCM3	SMAD9		PDGFD
															HYAL2	MCM4	SMURF1		PDGFRA
															HYOU1	MCM5	SMURF2		PDK2
															ICAM1	MCM6	SNW1		PDLIM1
															IER3	MCM7	SNX25		PENK
															IFI16	MCM8	SNX6		PEX10
															IFI27	MCM9	SOX11		PEX12
															IFI27L1	MCMDC2	SOX5		PEX13
															IFI27L2	MCRS1	SOX6		PEX14
															IFI6	MDC1	SOX9		PEX2
															IFNB1	MEAF6	SPRED1		PEX5
															IFNG	MEIOB	SPRED2		PINK1
															IGF1	MEIOC	SPRED3		PJVK
															IKBKE	MEN1	SPRY1		PKD2
															IL10	MGME1	SPRY2		PLA2R1
															IL12A	MGMT	SRC		PLEKHA1
															IL19	MIR221	STAT3		PLK3
															IL1A	MLH1	STK11		PNKP
															IL1B	MLH3	STK16		PNPLA8
															IL2	MMS19	STRAP		PNPT1
															IL20RA	MMS22L	STUB1		PPARGC1A
															IL33	MNAT1	SUDS3		PPARGC1B
															IL6R	MORF4L1	TAB1		PPIA
															IL7	MORF4L2	TET1		PPIF
															INCA1	MPG	TGFB1		PPP1R15B
															ING2	MPND	TGFB1I1		PPP2CB
															ING5	MRE11	TGFB2		PRDX1
															INHBA	MRGBP	TGFB3		PRDX2
															INHBB	MRNIP	TGFBR1		PRDX3
															INS	MSH2	TGFBR2		PRDX4
															ITGA6	MSH3	TGFBR3		PRDX5
															ITGAV	MSH4	TGFBR3L		PRDX6
															ITM2C	MSH5	TGFBRAP1		PRKAA1
															ITPR1	MSH6	THBS1		PRKAA2
															ITPRIP	MTA1	TP53		PRKCD
															IVNS1ABP	MUS81	TRIM33		PRKD1
															JAK2	MUTYH	TSC22D1		PRKN
															JMY	NABP1	TWSG1		PRKRA
															KCNQ3	NABP2	USP15		PRNP
															KDM1A	NBN	USP9X		PRR5L
															KITLG	NEIL1	USP9Y		PSEN1
															KRT18	NEIL2	VASN		PSIP1
															KRT8	NEIL3	VEPH1		PSMB5
															LCK	NFRKB	WFIKKN1		PTGS1
															LGALS12	NHEJ1	WFIKKN2		PTGS2
															LGALS3	NIPBL	WNT1		PTK2B
															LMNA	NME3	WNT10A		PTPRK
															LRRK2	NONO	WNT2		PTPRN
															LTB	NOP53	WNT4		PXDN
															LTBR	NPAS2	WNT5A		PXDNL
															MADD	NPM1	WNT7A		PXN
															MAEL	NSD2	WWOX		PYCR1
															MAGEA3	NSMCE1	XCL1		PYCR2
															MAGED1	NSMCE2	YES1		PYROXD1
															MAL	NSMCE3	ZBTB7A		RACK1
															MAP2K4	NSMCE4A	ZEB1		RAD52
															MAP2K5	NTHL1	ZEB2		RBM11
															MAP3K5	NUCKS1	ZFHX3		RBPMS
															MAPK7	NUDT1	ZFP36L1		RBX1
															MAPK8IP1	NUDT16L1	ZFP36L2		RCAN1
															MAPK8IP2	NYNRIN	ZFYVE9		RELA
															MAPK9	OGG1	ZMIZ1		RGS14
															MARCHF7	OOEP	ZMIZ2		RHOB
															MAZ	OTUB1	ZNF451		RIPK1
															MCL1	OTUB2	ZNF703		RIPK3
															MDM2	OTUD4	ZYX		RLIG1
															MEIS3	PAGR1			RNF112
															MELK	PALB2			ROMO1
															METTL21C	PARG			RPS3
															MFF	PARK7			RRM2B
															MIF	PARP1			RWDD1
															MIR132	PARP10			S100A7
															MIR133A1	PARP2			SCARA3
															MIR142	PARP3			SCGB1A1
															MIR15A	PARP4			SDC1
															MIR16-1	PARP9			SELENOK
															MIR17	PARPBP			SELENON
															MIR186	PAXIP1			SELENOP
															MIR195	PAXX			SELENOS
															MIR198	PBRM1			SESN1
															MIR199A1	PCLAF			SESN2
															MIR19A	PCNA			SESN3
															MIR21	PDS5A			SETX
															MIR210	PDS5B			SGK2
															MIR221	PELI1			SIN3A
															MIR222	PHF10			SIRPA
															MIR26B	PHF13			SIRT1
															MIR27B	PIAS4			SIRT2
															MIR29B1	PIF1			SLC1A1
															MIR449A	PLK1			SLC23A2
															MIR92A1	PML			SLC25A14
															MKNK2	PMS1			SLC25A24
															MLH1	PMS2			SLC4A11
															MLLT11	PMS2P1			SLC7A11
															MMP2	PMS2P3			SMPD3
															MMP9	PMS2P5			SNCA
															MNT	PMS2P6			SOD1
															MOAP1	PNKP			SOD2
															MPV17L	POGZ			SOD3
															MSH2	POLA1			SP1
															MSH6	POLB			SPHK1
															MSX1	POLD1			SRC
															MUC1	POLD2			SRXN1
															MUL1	POLD3			STAT1
															MYBBP1A	POLD4			STAT6
															MYC	POLDIP2			STAU1
															NACC2	POLE			STAU2
															NANOS3	POLE2			STC2
															NBN	POLG			STK24
															NCK1	POLH			STK25
															NCK2	POLI			STK26
															NDUFA13	POLK			STOX1
															NDUFS3	POLL			STX2
															NF1	POLM			STX4
															NFATC4	POLN			SUMO4
															NFE2L2	POLQ			TACR1
															NFKBIZ	POLR2I			TAT
															NGF	POT1			TBC1D24
															NGFR	PPP4C			TET1
															NHERF1	PPP4R2			THG1L
															NKX3-1	PPP4R3B			TLDC2
															NME5	PPP5C			TMEM161A
															NOC2L	PRDM9			TMIGD1
															NOG	PRIMPOL			TNFAIP3
															NOL3	PRKCG			TOP2B
															NONO	PRKDC			TOR1A
															NOS3	PRMT1			TP53
															NOX1	PRMT6			TP53INP1
															NR4A2	PRPF19			TPM1
															NRP1	PSMD14			TPO
															NUPR1	PSME4			TRAP1
															OPA1	PTTG1			TREX1
															P2RX4	PWWP3A			TRIM25
															P2RX7	RAD1			TRIM32
															P4HB	RAD17			TRPA1
															PAK2	RAD18			TRPM2
															PAK5	RAD21			TXN
															PARK7	RAD21L1			TXN2
															PARL	RAD23A			TXNIP
															PARP1	RAD23B			TXNRD2
															PARP2	RAD50			UBE3A
															PAWR	RAD51			UCN
															PCGF2	RAD51AP1			UCP1
															PDCD10	RAD51B			UCP2
															PDCD5	RAD51C			UCP3
															PDCD6	RAD51D			USP25
															PDE3A	RAD52			VKORC1L1
															PDIA3	RAD54B			VNN1
															PDK1	RAD54L			VRK2
															PDK2	RAD9A			WNT16
															PDPK1	RAD9B			WRN
															PDX1	RADX			XRCC1
															PEA15	RBBP8			ZC3H12A
															PELI3	RBX1			ZFAND1
															PERP	RCHY1			ZNF277
															PF4	REC8			ZNF580
															PHIP	RECQL
															PHLDA3	RECQL4
															PIAS4	RECQL5
															PIDD1	REV1
															PIH1D1	REV3L
															PIK3CB	REXO4
															PIK3R1	RFC1
															PINK1	RFC2
															PLAGL2	RFC3
															PLAUR	RFC4
															PLEKHF1	RFC5
															PLSCR3	RFWD3
															PMAIP1	RHNO1
															PML	RIF1
															POLB	RMI1
															POU4F1	RMI2
															POU4F2	RNASEH2A
															PPARD	RNASEH2B
															PPIA	RNASEH2C
															PPIF	RNF111
															PPM1F	RNF113A
															PPP1CA	RNF126
															PPP1R13B	RNF138
															PPP1R15A	RNF168
															PPP2R1A	RNF169
															PPP2R1B	RNF8
															PRDX2	RPA1
															PRELID1	RPA2
															PRKCA	RPA3
															PRKCD	RPA4
															PRKDC	RPS3
															PRKN	RRM1
															PRKRA	RRM2B
															PRODH	RTEL1
															PSEN1	RUVBL1
															PSMD10	RUVBL2
															PSME3	SAMHD1
															PTGIS	SENP3
															PTGS2	SETD2
															PTH	SETMAR
															PTPMT1	SETX
															PTPN1	SF3B3
															PTPN2	SF3B5
															PTPRC	SFPQ
															PTTG1IP	SFR1
															PYCARD	SGF29
															PYCR1	SHLD1
															QARS1	SHLD2
															QRICH1	SHLD3
															RACK1	SHPRH
															RAD9A	SIRT1
															RAF1	SIRT6
															RB1	SIRT7
															RB1CC1	SKP2
															RBCK1	SLC30A9
															RELA	SLF1
															RET	SLF2
															RFFL	SLX1A
															RHOT1	SLX1B
															RHOT2	SLX4
															RIPK1	SMARCA2
															RIPK3	SMARCA4
															RNF183	SMARCA5
															RNF186	SMARCAD1
															RNF34	SMARCAL1
															RNF41	SMARCB1
															RPL26	SMARCC1
															RPS27L	SMARCC2
															RPS3	SMARCD1
															RPS6KB1	SMARCD2
															RPS7	SMARCD3
															RRM2B	SMARCE1
															RRN3	SMC1A
															RRP8	SMC3
															RTKN2	SMC5
															RTL10	SMC6
															S100A8	SMCHD1
															S100A9	SMG1
															SCG2	SMUG1
															SCN2A	SPATA22
															SCRT2	SPIDR
															SELENOK	SPIRE1
															SELENOS	SPIRE2
															SENP1	SPO11
															SEPTIN4	SPRTN
															SERINC3	SSRP1
															SERPINE1	STUB1
															SFN	SUMO1
															SFPQ	SUPT16H
															SFRP1	SUPT20H
															SFRP2	SUPT3H
															SGK3	SUPT7L
															SGMS1	SWI5
															SGPL1	SWSAP1
															SGPP1	SYCP1
															SH3RF1	TADA1
															SHH	TADA2B
															SHISA5	TADA3
															SIAH1	TAF10
															SIAH2	TAF12
															SIRT1	TAF2
															SIVA1	TAF4
															SKIL	TAF5
															SLC25A31	TAF5L
															SLC25A4	TAF6
															SLC25A5	TAF6L
															SLC25A6	TAF7
															SLC35F6	TAF9
															SLFN12	TAOK1
															SMAD3	TAOK3
															SMAD4	TDG
															SNAI1	TDP1
															SNAI2	TDP2
															SNW1	TENT4A
															SOD1	TERB1
															SOD2	TERB2
															SORT1	TERF2
															SP100	TERF2IP
															SPI1	TEX12
															SPN	TEX15
															SRC	TEX264
															SRPX	TFIP11
															SST	TFPT
															SSTR3	TICRR
															ST20	TIGAR
															STK11	TIMELESS
															STK24	TMEM161A
															STK25	TNKS1BP1
															STK3	TNP1
															STK4	TONSL
															STRADB	TOP2B
															STX4	TOP3A
															STYXL1	TOP3B
															SYVN1	TOPBP1
															TAF9	TP53
															TAF9B	TP53BP1
															TCF7L2	TP73
															TERT	TRAIP
															TFPT	TREX1
															TGFB1	TREX2
															TGFB2	TRIM28
															TGFBR1	TRIP12
															THBS1	TRIP13
															TICAM1	TRRAP
															TIFAB	TTC5
															TIMM50	TTF2
															TLR3	TWIST1
															TLR4	UBE2A
															TLR6	UBE2B
															TM2D1	UBE2D3
															TMBIM1	UBE2N
															TMBIM6	UBE2NL
															TMC8	UBE2T
															TMEM102	UBE2V1
															TMEM109	UBE2V2
															TMEM117	UBE2W
															TMEM14A	UBQLN4
															TMEM161A	UBR5
															TMEM238L	UCHL5
															TNF	UFL1
															TNFAIP3	UHRF1
															TNFRSF10A	UIMC1
															TNFRSF10B	UNG
															TNFRSF10C	UPF1
															TNFRSF12A	USP1
															TNFRSF1A	USP10
															TNFRSF1B	USP22
															TNFRSF25	USP28
															TNFSF10	USP3
															TNFSF12	USP43
															TOPORS	USP44
															TP53	USP45
															TP53BP2	USP47
															TP63	USP51
															TP73	USP7
															TPD52L1	USP9X
															TPT1	UVRAG
															TRADD	UVSSA
															TRAF1	VCP
															TRAF2	VCPIP1
															TRAF7	VPS72
															TRAP1	WAS
															TREM2	WDHD1
															TRIAP1	WDR33
															TRIB3	WDR48
															TRIM32	WRAP53
															TRIM39	WRN
															TXNDC12	WRNIP1
															UBB	XAB2
															UBE4B	XNDC1N
															UBQLN1	XPA
															UMOD	XPC
															UNC5B	XRCC1
															URI1	XRCC2
															USP15	XRCC3
															USP28	XRCC4
															USP47	XRCC5
															VDAC2	XRCC6
															VNN1	YEATS4
															WFS1	YY1
															WNT1	ZBTB1
															WNT16	ZBTB7A
															WNT4	ZCWPW1
															WNT5A	ZFYVE26
															WWOX	ZGRF1
															XBP1	ZMPSTE24
															YAP1	ZMYND8
															YBX3	ZNF365
															ZC3HC1	ZNF668
															ZDHHC3	ZRANB3
															ZMYND11	ZSWIM7
															ZNF205
															ZNF385A
															ZNF385B
															ZNF622
															ZSWIM2

### Sheet: Submodule annotation
Sen Hallmark genes in our spatial submodules (annotation)
Submodule 1.3	Cell Cycle Arrest (n=2)	SASP (n=4)	DDR (n=0)	Apoptotic Resistance (n=0)	SenMayo (n=2)	SD TMC (n=3)	Fridman (n=1)	p53 act targets (n=1)	Sen 1.3 (n=7)		Submodule 1.6	Cell Cycle Arrest (n=3)	SASP (n=16)	DDR (n=0)	Apoptotic Resistance (n=0)	SenMayo (n=8)	SD TMC (n=11)	Fridman (n=4)	p53 act targets (n=8)	Sen 1.6 (n=29)		Submodule 5.3	Cell Cycle Arrest (n=1)	SASP (n=4)	DDR (n=0)	Apoptotic Resistance (n=1)	SenMayo (n=2)	SD TMC (n=3)	Fridman (n=0)	p53 act target (n=2)	5.3 sen (n=7)		Submodule 13.1	Cell Cycle Arrest (n=0)	SASP (n=3)	DDR (n=0)	Apoptotic Resistance (n=0)	SenMayo (n=2)	SD TMC (n=2)	Fridman (n=1)	p53 act targets (n=0)	13.1 sen (n=4)
ACVRL1									ATF3		ABCC4									ANXA4		ABCA1									BCL2		ACBD7									EGFR
ADAMTS1									B2M		ABHD15									ATM		ABLIM1									DDIT4		AK4									F3
ADIPOR2									ID3		ACSF2									BTG2		ACP6									FAS		ATP1B2									TGFB2
AHNAK									IFI44		ACTL6A									C3		ACSBG1									FGF2		BBS2									VEGFA
AIF1L									PECAM1		ACY3									CD68		ACSS3									IL33		BCL6
APLN									PLAT		ADA2									CD74		ADGRG1									ORAI3		C16orf74
APOL3									RRAS		ADAM10									CDKN1A		ADGRV1									THBS4		CASTOR1
APOL6											ADAM28									CDKN2A		ADHFE1											CDH4
ARHGEF10											AIF1									CEBPA		ALDH1L1											CLDN10
ATF3								x			AKNA									COTL1		AMOT											CLU
B2M		x									ALOX5AP									CXCL16		ARHGAP5											COLCA2
B3GNT9											ANKRD44									IFI16		ARHGEF26											CRIP3
BAMBI											ANXA4								x	IL6ST		ASRGL1											CTNND2
BST2											AOAH									LAPTM5		ATP13A4											DOCK7
CASKIN2											AP3B1									LCP1		BAG3											DYNLRB2
CAV1											APBB1IP									NINJ1		BBOX1											EGFR		x			x	x
CAVIN1											APOC2									SELPLG		BCKDHB											ENKUR
CCDC163											ARAP1									SLC15A3		BCL2	x			x							EYA1
CDCA7L											ARHGAP17									SMURF2		BMPR1B											F3							x
CDK2AP2											ARHGAP19									SPP1		BOC											FGFR3
CHST3											ARHGAP22									TGFB1		BTBD17											FZD7
CLIC1											ARHGDIB									TGFBR1		C16orf89											FZD8
CLIC4											ARHGEF1									TGFBR2		C2orf72											GABRB1
COL18A1											ARHGEF40									TNFRSF10B		CASP7											GABRG1
COPZ2											ARHGEF6									TNFRSF1A		CCDC151											GAREM1
CSRP2											ATM	x	x							TNFRSF1B		CDC42EP4											GJA1
CTDSP1											ATP11C									TP53INP1		CLDND2											GLUD1
CXorf36											ATP7A									TRIM22		CNTFR											GLUL
DDAH2											B4GALT1									ZC3HAV1		CRB1											GMNN
DOCK1											BAZ1A											CYR61											GMPR
DOCK6											BCL2L11											DCHS1											GPAM
DTX3L											BHLHE41											DDIT4						x					GPC5
EFNA1											BTG2						x		x			DHRS4											GPR143
ELOVL7											BTN3A2											DNALI1											GRAMD1C
EMP1											C10orf128											EDNRB											HSD17B1
EMP2											C12orf75											EFEMP1											HSD17B6
FAM89A											C1QA											EMX2											IGDCC3
FAXDC2											C1QB											EPHX2											INHBB
FLNB											C1QC											FAM167A											IQCA1
GALNT15											C2orf68											FAM181A											JARID2
GALNT4											C3		x			x						FAS		x			x	x		x			KATNAL2
GPIHBP1											C3AR1											FAT1											KREMEN1
HEG1											CAPG											FBLN1											LGR4
HLA-A											CARD8											FGF2		x			x	x					LINC00461
HLA-B											CD37											FSTL1											LINC00499
HLA-E											CD68		x									FYN											LINC00595
HLA-F											CD74		x									GAN											LINC01896
ID3		x									CD99											GLI3											LPIN1
IFI35											CDKN1A	x					x	x	x			GPC4											LRRC8A
IFI44						x					CDKN2A	x					x	x				GPR37L1											MEIS2
IFITM2											CEBPA		x									GPT											MID1
IFITM3											CFD											GRIN2C											MOXD1
IL17RD											CFLAR											GSTM5											MT1G
ITGA1											CMTM6											HEPH											MT1H
ITGA6											CNPY3											HEPN1											MYORG
KDR											CNTRL											HIF3A											NEBL
LAMA4											COTL1		x									ID4											NTM
LAYN											CPVL											IL33		x									OAF
LDLRAD3											CSF1R											IMPA2											OPHN1
LEPROT											CTSC											INTU											PAMR1
LIMS2											CTSS											ITGA7											PAPLN
LMCD1											CX3CR1											KCTD15											PCDHB5
LRRC32											CXCL16		x			x						LCN12											PHKA1
MINDY1											CYBA											LFNG											PIK3C2A
MTUS1											CYBB											LGI4											PLK5
MYL12A											CYFIP1											LINC00092											POU3F4
MYO10											DAB2											LPP											PPP1R1B
NDRG1											DCLRE1C											LRIG1											PRDM16
NES											DDX60											LRP4											PRDM5
NKD1											DHRS3											LRP5											PTCH1
OAS2											DISC1											MICALL2											RANBP3L
OAS3											DOCK8											MIR210HG											RAVER2
OCLN											DOK1											MIR99AHG											REEP6
ORAI1											DTX2											MMD2											RGS20
PARP12											EIF4EBP1											MMP28											RHPN2
PARP9											ELK3											MRO											RIDA
PECAM1		x			x	x					ENTPD1											MSI1											SCML1
PLAT		x			x						EPB41L2											MSI2											SDC2
PRKCH											EPSTI1											MSX1											SDS
PSMB9											EVI2B											MT1M											SGO2
PXN											FAM111A											MT2A											SLC39A12
RAI14											FAM114A1											NADK2											SLC4A4
RBMS2											FCER1G											NCAN											SLCO1C1
RELL1											FCGR1A											NFATC4											SNCAIP
RGCC											FCGR2A											NFIB											SOX5
RHBDF1											FCGR3A											NHSL1											SRI
RHOC											FCGRT											NOTCH2											STK33
RNASE1											FCHSD2											NPFFR1											STOX1
RNASE4											FGL2											NQO1											TGFB2		x
ROBO4											FLI1											NT5E											TLCD1
RRAS						x	x				FMNL3											NTSR2											TMEM47
SEMA6A											FXYD5											NWD1											TNIK
SERPINH1											FYB1											ORAI3								x			TPD52L1
SH3BP4											GAL3ST4											P2RY1											TUBB2B
SHROOM1											GIMAP5											PEX11A											VEGFA		x			x	x
SIGIRR											GPR34											PIFO											ZHX3
SLC16A1											GPSM3											PIPOX											ZNF680
SLC38A3											GSDMD											PLCG1											ZNRF3
SLC38A5											GYPC											PLEKHO2
SLC9A3R2											HACD4											PLIN5
SLCO1A2											HAVCR2											PLOD2
SMAD9											HCLS1											PLSCR4
SOX13											HCST											PLTP
SULT1C4											HHEX											POU3F2
TAGLN2											HIST1H2AC											PPP1R3C
TAP1											HIST2H2BE											PREX2
THSD1											HK2											PSD2
TIE1											HLA-DMA											PTAR1
TMEM123											HLA-DMB											PTN
TMEM140											HLA-DPA1											PYGM
TNS1											HLA-DPB1											RAB34
TNS2											HLA-DRA											RAMP1
UACA											HLA-DRB1											RDH10
USP54											HLA-DRB5											RFX2
WWTR1											HMOX1											RHOJ
YBX3											HNMT											RXRA
YES1											HTRA1											RXRG
											HVCN1											RYR3
											IFI16							x				SALL2
											IFI30											SALL3
											IFI44L											SDC4
											IFNGR1											SEMA4B
											IGSF6											SGCD
											IKBKB											SLC14A1
											IL13RA1											SLC18B1
											IL17RA											SLC25A18
											IL4R											SLC25A20
											IL6R											SLC2A10
											IL6ST		x			x						SLC41A1
											INPP5D											SLC44A3
											INPPL1											SLC7A11
											IRAK4											SNTA1
											IRF8											SNX33
											ITGAM											SOD3
											ITGAX											SOX21
											ITGB2											SOX9
											ITGB5											SPON1
											ITPRIPL2											TAF1C
											KCTD12											TET1
											KIAA1147											TGFBR3
											KRCC1											THBS4		x
											LACTB2											TMEM220
											LAIR1											TP53BP2
											LAPTM5						x		x			TRAF3IP2
											LAT2											TRDMT1
											LCP1		x			x						TRIL
											LDLRAD4											TRPS1
											LGALS9											TSPAN6
											LHFPL2											WFS1
											LILRB4											WWC1
											LIMS1											YAP1
											LINC01736											ZIC5
											LPAR5											ZNF395
											LPAR6											ZNF423
											LPCAT2											ZNF521
											LPXN
											LST1
											LTBR
											LTC4S
											LY86
											LYN
											MAML2
											MAN2B1
											MANBA
											MAPKAPK3
											MCM5
											MNDA
											MOB1A
											MOB3C
											MRC2
											MSN
											MYD88
											MYO15B
											NAGA
											NAIP
											NCF1
											NCKAP1L
											NFATC1
											NFATC3
											NINJ1								x
											NT5C
											OAS1
											OLR1
											P2RY13
											PALD1
											PARP14
											PARP4
											PGM5
											PHF11
											PICALM
											PIEZO1
											PILRA
											PLCB2
											PLD4
											PLXDC2
											PPP1R18
											PREX1
											PRKD3
											PRPF38B
											PSMB8
											PTPRC
											PXDC1
											PYCARD
											PYGL
											RAB32
											RAB3IL1
											RAP1A
											RASA3
											RASSF1
											RCBTB2
											REEP4
											RGS10
											RHBDF2
											RIN3
											RNASET2
											RNF135
											RNF213
											RPS6KA1
											RTTN
											RUNX2
											RYR1
											SALL1
											SAMD9L
											SAMSN1
											SAP25
											SCAMP2
											SELPLG		x			x
											SEPSECS
											SERPINB1
											SERPINB6
											SFT2D2
											SIGLEC10
											SIPA1
											SLC15A3						x
											SLC16A3
											SLC2A5
											SLC8B1
											SLC9A9
											SLCO2B1
											SMURF2						x	x
											SNX18
											SNX29
											SOCS6
											SP100
											SP110
											SPI1
											SPP1		x			x	x
											SQOR
											SRGAP1
											SRGAP2C
											SRGN
											ST6GAL1
											ST6GALNAC3
											STAB1
											STAT5A
											STK10
											SUCLG2
											SUSD3
											SWAP70
											TBXAS1
											TEP1
											TGFB1		x
											TGFBR1		x
											TGFBR2		x
											THEMIS2
											TMEM119
											TMEM176B
											TMIGD3
											TNFRSF10B						x		x
											TNFRSF1A		x			x	x
											TNFRSF1B		x			x	x
											TP53INP1								x
											TREM2
											TRIM22								x
											TTC7A
											TYROBP
											UBA7
											UBE2E1
											UCP2
											UNC93B1
											VAMP8
											VASH1
											VASP
											VSIR
											WASF2
											WASHC4
											WDFY2
											ZC3HAV1						x
											ZFHX3
											ZFP36
											ZFP36L1
											ZFP36L2
											ZNF217
											ZNF480
											ZNF652
											ZNF691
											ZNF710
											ZSWIM6
