## Supplemental Tables 1-11 for "Uncovering the Signatures of Cellular Senescence in the Human Dorsolateral Prefrontal Cortex": TableS10.xlsx

### Sheet: Sheet2
module	bc	Normal	Senescent	LOG10(adj P value)
Cell Cycle Arrest	Exc	21388	761	0
Cell Cycle Arrest	Inh	7573	110	0
Cell Cycle Arrest	Oli	10974	429	0
Cell Cycle Arrest	Opc	3120	96	0
Cell Cycle Arrest	Ast	4009	318	5.65
Cell Cycle Arrest	Mic	1575	805	inf
Cell Cycle Arrest	End	970	165	27.42
Cell Cycle Arrest	Peri	400	314	195.32
SASP	Exc	22117	32	0
SASP	Inh	7680	3	0
SASP	Oli	11397	6	0
SASP	Opc	3216	0	0
SASP	Ast	4294	33	0
SASP	Mic	1947	433	inf
SASP	End	993	142	93.45
SASP	Peri	671	43	15.19
DDR	Exc	19934	2215	6.48
DDR	Inh	7082	601	0
DDR	Oli	10505	898	0
DDR	Opc	2926	290	0
DDR	Ast	3921	406	0.09
DDR	Mic	2084	296	6.66
DDR	End	1037	98	0
DDR	Peri	628	86	1.78
Resistance to Apoptosis	Exc	21714	435	0
Resistance to Apoptosis	Inh	7530	153	0
Resistance to Apoptosis	Oli	10987	416	0
Resistance to Apoptosis	Opc	3112	104	0
Resistance to Apoptosis	Ast	3227	1100	inf
Resistance to Apoptosis	Mic	2002	378	83.54
Resistance to Apoptosis	End	1105	30	0
Resistance to Apoptosis	Peri	525	189	76.95
San Diego TMC	Exc	22031	118	0
San Diego TMC	Inh	7682	1	0
San Diego TMC	Oli	11399	4	0
San Diego TMC	Opc	3214	2	0
San Diego TMC	Ast	4263	64	0
San Diego TMC	Mic	2160	220	99.98
San Diego TMC	End	768	367	inf
San Diego TMC	Peri	624	90	50.03
SenMayo	Exc	22904	55	0
SenMayo	Inh	7677	6	0
SenMayo	Oli	11395	8	0
SenMayo	Opc	3214	2	0
SenMayo	Ast	4279	48	0.49
SenMayo	Mic	2132	248	193.72
SenMayo	End	1022	113	78.73
SenMayo	Peri	693	21	4.77
Fridman	Exc	21327	822	2.68
Fridman	Inh	7658	25	0
Fridman	Oli	11229	174	0
Fridman	Opc	3211	5	0
Fridman	Ast	4127	200	4.69
Fridman	Mic	2232	148	11.16
Fridman	End	903	232	109.61
Fridman	Peri	510	204	125.88
Activated p53 Targets	Exc	20975	1174	53.82
Activated p53 Targets	Inh	7611	72	0
Activated p53 Targets	Oli	11347	56	0
Activated p53 Targets	Opc	3156	60	0
Activated p53 Targets	Ast	4161	166	0.05
Activated p53 Targets	Mic	2079	301	77.17
Activated p53 Targets	End	1025	110	18.03
Activated p53 Targets	Peri	659	55	5.73
