## Supplemental Tables 1-11 for "Uncovering the Signatures of Cellular Senescence in the Human Dorsolateral Prefrontal Cortex": TableS11.xlsx

### Sheet: Sheet1
supertype_name (Green)	internal_name (this study)	# Nuclei
Ast.2	Ast.1	3057
Ast.1	Ast.2	204
Ast.10	Ast.2	57
Ast.3	Ast.2	31
Ast.5	Ast.2	25
Ast.6	Ast.2	40
Ast.7	Ast.2	97
Ast.8	Ast.2	154
Ast.9	Ast.2	43
Ast.4	Ast.3	593
End.2	End.1	851
Arteriole	End.2	29
End.1	End.2	56
End.3	End.2	20
End.4	End.2	134
End.5	End.2	19
Venule	End.2	73
Exc.2	Exc.1	3291
Exc.14	Exc.10	918
Exc.1	Exc.11	788
Exc.13	Exc.12	745
Exc.11	Exc.13	614
Exc.12	Exc.14	172
Exc.15	Exc.14	69
Exc.16	Exc.14	306
Exc.9	Exc.2	3184
Exc.4	Exc.3	2125
Exc.3	Exc.4	2077
Exc.6	Exc.5	1963
Exc.10	Exc.6	1909
Exc.8	Exc.7	1779
Exc.5	Exc.8	1028
Exc.7	Exc.9	985
Inh.1	Inh.1	70
Inh.6	Inh.1	1354
Inh.10	Inh.2	1092
Inh.14	Inh.3	101
Inh.15	Inh.3	926
Inh.13	Inh.4	284
Inh.16	Inh.4	615
Inh.5	Inh.5	204
Inh.7	Inh.5	686
Inh.2	Inh.6	716
Inh.4	Inh.6	133
Inh.11	Inh.7	480
Inh.9	Inh.7	272
Inh.3	Inh.8	437
Inh.12	Inh.9	409
Mic.4	Mic.1	1507
Mic.12	Mic.2	8
Mic.13	Mic.2	15
Mic.14	Mic.2	42
Mic.15	Mic.2	5
Mic.16	Mic.2	1
Mic.2	Mic.2	334
Mic.5	Mic.2	8
Mic.7	Mic.2	1
Mic.8	Mic.2	3
Mic.9	Mic.2	29
Mic.3	Mic.3	427
CD8+ T Cells	Misc.	10
COP	Misc.	77
Erythrocytes	Misc.	9
Fib.1	Misc.	4
Fib.2	Misc.	2
Fib.3	Misc.	8
Inh.8	Misc.	35
Macrophages	Misc.	9
MFOL	Misc.	31
Monocytes	Misc.	4
Neutrophils	Misc.	2
NK Cells	Misc.	4
SMC.1	Misc.	4
SMC.2	Misc.	2
Oli.4	Oli.1	8954
Oli.5	Oli.2	2034
Oli.1	Oli.3	145
Oli.10	Oli.3	6
Oli.11	Oli.3	27
Oli.12	Oli.3	11
Oli.2	Oli.3	17
Oli.3	Oli.3	86
Oli.6	Oli.3	111
Oli.7	Oli.3	9
Oli.8	Oli.3	7
Oli.9	Oli.3	21
OPC.2	OPC.1	2814
OPC.1	OPC.2	77
OPC.3	OPC.2	240
Peri.1	Peri.1	256
Peri.2	Peri.1	396
		53007
